# ARHGEF6-dependent cytoskeletal regulation underlies a conserved program of forebrain interneuron development

**DOI:** 10.64898/2026.03.09.710568

**Authors:** Carla Liaci, Beatrice Savarese, Elena Ferretti, Jean-Paul Urenda, Junyu Joanna Lu, Giovanni Catapano, Lucia Prandi, Mattia Camera, Rohin Manohar, Simona Rando, Alessandro Umbach, Enis Hidisoglu, Giuseppe Chiantia, Andrea Marcantoni, Maurizio Giustetto, Roberto Oleari, Alyssa Paganoni, Anna Cariboni, Van Truong, Luciano Conti, Giorgia Quadrato, Giorgio R. Merlo

## Abstract

The molecular programs coordinating inhibitory interneuron migration, maturation, and survival during forebrain development remain incompletely understood. Here we investigate ARHGEF6, a RAC1/CDC42 guanine nucleotide exchange factor linked to X-linked intellectual disability (XLID46) and previously studied only at postsynaptic compartments, and reveal an earlier, conserved role in forebrain interneuron development. ARHGEF6 is selectively enriched in the inhibitory lineage during the peak of interneuron generation and migration. Its loss in mice reduces the number of cortical and hippocampal interneurons, disrupts tangential migration, increases developmental cell death, and impairs morphological and electrophysiological maturation. Strikingly, *ARHGEF6*-knockout human iPSC-derived organoids and assembloids mirror these deficits exhibiting increased apoptosis, reduced neuronal output, disorganized growth cones, impaired neurite branching, and disrupted migratory dynamics. These cross-species findings reframe ARHGEF6 as an early, essential orchestrator of inhibitory circuit assembly and reveal a conserved cytoskeletal program whose disruption produces the excitatory-inhibitory imbalance linked to cognitive dysfunction.
