## Supplementary material for "ARHGEF6-dependent cytoskeletal regulation underlies a conserved program of forebrain interneuron development": Human postnatal ARHGEF6 expression by cell type.

### Sheet: Supplementary Table 1
Cell_Type	Total_Postnatal_Cells	Pct_Expressing	Mean_Expression_All_Postnatal	Max_Expression	Mean_Expression_3_Month	Mean_Expression_5_Month	Mean_Expression_7_Month	Mean_Expression_9_Month	Mean_Expression_13_Year
Microglia	5704	31.136	0.2935	2.1972	0.2721	0.1819	0.271	0.2123	0.3193
Tri-IPC	236	19.0678	0.1515	1.6094	0.1575	0.1417	0.1546	0.1303	0.1869
RG-oRG	260	16.1538	0.1473	2.1972	0.3466	0.1226	0.2874	0.0866	0.0709
Astrocyte-Fibrous	2652	17.2323	0.1424	1.7918	0.1117	0.1183	0.1353	0.1636	0.1545
Unknown	638	16.1442	0.1347	1.7918	0.0396	0.0756	0.2681	0.2378	0.1228
Vascular	1904	16.5441	0.1341	1.9459	0.0801	0.0923	0.1492	0.1125	0.1642
IN-Mix-LAMP5	2209	16.976	0.1255	1.7918	0.1191	0.1144	0.1435	0.1724	0.1149
Astrocyte-Immature	2238	13.3155	0.1087	2.1972	0.1531	0.0921	0.0947	0.1409	0.1242
IN-MGE-PV	5197	13.9119	0.1035	1.7918	0.0408	0.0524	0.0979	0.1182	0.1401
RG-vRG	81	13.5802	0.1027	1.3863	0.231	0.165	0	0	0.0347
Astrocyte-Protoplasmic	2874	13.0132	0.102	1.7918	0.0936	0.0948	0.1226	0.059	0.1081
OPC	10298	10.7594	0.0899	3.0445	0.0639	0.0662	0.0924	0.0836	0.1027
RG-tRG	48	8.3333	0.0722	1.3863	NA	0.0693	0.0815	0.1155	0
EN-L4-IT	17247	8.5928	0.0629	1.6094	0.0627	0.0525	0.0585	0.0792	0.0639
IN-MGE-Immature	159	8.1761	0.0592	1.0986	0.0396	0	0.0452	0.033	0.1643
EN-L5-IT	6692	7.7854	0.0571	1.6094	0.0444	0.0529	0.0513	0.0587	0.0665
IN-CGE-SNCG	949	4.7418	0.0349	1.3863	0.0217	0.0363	0.0551	0.0139	0.0319
Oligodendrocyte-Immature	984	4.065	0.0342	1.6094	0.0156	0.0114	0.0641	0.0346	0.0194
EN-IT-Immature	2117	4.3458	0.032	1.3863	0.0366	0.0327	0.0314	0.0178	0.0276
IN-CGE-VIP	3302	3.937	0.0291	1.6094	0.0241	0.022	0.0234	0.0391	0.0348
EN-L2_3-IT	11182	4.0064	0.029	1.3863	0.0314	0.0309	0.0297	0.0338	0.025
Cajal-Retzius cell	216	3.2407	0.0281	1.0986	0	0	0	0.2065	0.0222
IN-MGE-SST	5795	3.8654	0.0278	1.6094	0.0212	0.0126	0.0193	0.0311	0.0393
EN-L5_6-NP	584	3.7671	0.0268	1.0986	0.0385	0.0217	0.0306	0.0433	0.0179
EN-L6-IT	2989	3.2787	0.0235	1.0986	0.0095	0.0108	0.0144	0.0119	0.0468
EN-L6-CT	1351	2.4426	0.0169	0.6931	0	0.0119	0.0058	0.0171	0.0251
EN-L5-ET	83	2.4096	0.0167	0.6931	0	0	0.0198	0	0.0365
IN-CGE-Immature	777	2.1879	0.0162	1.0986	0.0077	0.0135	0.0241	0.0227	0.013
EN-Newborn	632	1.8987	0.0144	1.0986	0.0133	0.0067	0.0304	0.0187	0.0123
EN-Non-IT-Immature	399	1.5038	0.0104	0.6931	0	0.0045	0.0301	0.0069	0.02
EN-L6b	1041	0.8646	0.006	0.6931	0.0066	0.0043	0.01	0.0061	0.0051
Oligodendrocyte	23313	0.7635	0.0057	1.7918	0.0231	0.0315	0.0065	0.0234	0.0048
IN-NCx_dGE-Immature	47	0	0	0	0	0	0	0	0
IPC-EN	18	0	0	0	0	0	0	0	0
