## Supplementary material for "ARHGEF6-dependent cytoskeletal regulation underlies a conserved program of forebrain interneuron development": Adult mouse Arhgef6 expression values by cell subclass.

### Sheet: Supplementary Table 2
subclass_label	class_label	n_clusters	mean	median	min	max
CA3	Glutamatergic	9	4.66057	4.98864	2.65592	6.09333
Pvalb	GABAergic	16	3.87291	3.87897	1.82219	5.71278
CA2-IG-FC	Glutamatergic	2	2.93814	2.93814	1.09429	4.782
L2 IT ENTm	Glutamatergic	5	2.4211	1.78	0	4.925
Lamp5	GABAergic	16	2.33429	1.62413	0	5.83068
SMC-Peri	Non-Neuronal	3	2.3284	1.49636	1.25385	4.235
Sst Chodl	GABAergic	3	1.88697	1.88362	1.345	2.43231
Sncg	GABAergic	22	1.75766	1.07317	0	5.77114
Micro-PVM	Non-Neuronal	3	1.69068	1.05861	1.04843	2.965
Sst	GABAergic	42	1.38724	1.27123	0	4.86204
CA1-ProS	Glutamatergic	20	0.615037	0	0	4.91667
VLMC	Non-Neuronal	3	0.348123	0.432703	0	0.611667
L2/3 IT PPP	Glutamatergic	16	0.094375	0	0	1.51
Oligo	Non-Neuronal	11	0.00854546	0	0	0.094
L6 IT CTX	Glutamatergic	16	0	0	0	0
L4/5 IT CTX	Glutamatergic	16	0	0	0	0
L5 PT CTX	Glutamatergic	22	0	0	0	0
L5 IT CTX	Glutamatergic	16	0	0	0	0
L2/3 IT CTX	Glutamatergic	10	0	0	0	0
Vip	GABAergic	21	0	0	0	0
L6 CT CTX	Glutamatergic	16	0	0	0	0
L5/6 NP CTX	Glutamatergic	7	0	0	0	0
Endo	Non-Neuronal	1	0	0	0	0
L6b CTX	Glutamatergic	13	0	0	0	0
Astro	Non-Neuronal	3	0	0	0	0
Car3	Glutamatergic	3	0	0	0	0
L4 RSP-ACA	Glutamatergic	2	0	0	0	0
L5/6 IT TPE-ENT	Glutamatergic	7	0	0	0	0
Meis2	GABAergic	2	0	0	0	0
CR	Glutamatergic	1	0	0	0	0
SUB-ProS	Glutamatergic	10	0	0	0	0
L2/3 IT RHP	Glutamatergic	6	0	0	0	0
L2/3 IT ENTl	Glutamatergic	9	0	0	0	0
DG	Glutamatergic	4	0	0	0	0
L2 IT ENTl	Glutamatergic	1	0	0	0	0
L3 IT ENT	Glutamatergic	6	0	0	0	0
L6 IT ENTl	Glutamatergic	3	0	0	0	0
L6b/CT ENT	Glutamatergic	5	0	0	0	0
CT SUB	Glutamatergic	4	0	0	0	0
NP PPP	Glutamatergic	2	0	0	0	0
L5 PPP	Glutamatergic	1	0	0	0	0
NP SUB	Glutamatergic	4	0	0	0	0
